# Transcriptomic analysis revealed reactive oxygen species scavenging mechanisms associated with ferrous iron toxicity in aromatic Keteki Joha rice

**DOI:** 10.1101/2021.10.13.464192

**Authors:** Preetom Regon, Sangita Dey, Mehzabin Rehman, Amit Kumar Pradhan, Bhaben Tanti, Anupam Das Talukdar, Sanjib Kumar Panda

**Affiliations:** Department of Life Science and Bioinformatics, Assam University, Silchar-788011, Assam, India; Department of Botany, Gauhati University, Guwahati-781014, Assam, India; Department of Biochemistry, Central University of Rajasthan, Ajmer- 305817, India

**Keywords:** Fe^2+^ toxicity, RNA-Seq, Transcriptome, Fe homeostasis, ROS

## Abstract

Lowland acidic soils with water-logged regions are often affected by ferrous iron (Fe^2+^) toxicity, a major yield-limiting factor of rice production. The Reactive Oxygen Species (ROS) was hypothesized to be crucial under severe Fe^2+^ toxicity conditions. However, molecular mechanisms and associated ROS homeostasis genes are still not well-explored. In this study, a comparative RNA-Seq based transcriptome analysis was conducted to understand the Fe^2+^ toxicity tolerance mechanism in aromatic Keteki Joha. About 69 Fe homeostasis related genes and their homologs were identified, where most of the genes were downregulated. Differentially expressed genes (DEGs) are associated with biological processes-response to stress, stimulus and abiotic stimulus. DEGs involved in the Biosynthesis of amino acids, RNA degradation, Glutathione metabolism etc. were induced, whereas, Phenylpropanoid biosynthesis, Photosynthesis, and Fatty acid elongation were inhibited. The *Mitochondrial iron transporter* (*OsMIT*), *Vacuolar Iron Transporter 2* (*OsVIT2*), *Ferritin* (*OsFER*), *Vacuolar Mugineic Acid Transporter* (*OsVMT*), *Phenolic Efflux Zero1* (*OsPEZ1*), *Root Meander Curling* (*OsRMC*), *Nicotianamine synthase* (*OsNAS3*), etc. were upregulated in different tissues suggesting the importance of Fe retention and sequestration for detoxification. However, several antioxidants, ROS scavenging genes and abiotic stress-responsive transcription factors indicate ROS homeostasis as one of the most important defense mechanisms under severe Fe^2+^ toxicity. The CAT, GSH, APX, MDHAR, DHAR, GR were upregulated. Moreover, abiotic stress-responsive transcription factors NAC, MYB, ARF, bZIP, WRKY, C2H2-ZFP were also upregulated. Accordingly, ROS homeostasis has been proposed to be an important defense mechanism under such conditions. Thus, our results will enrich the knowledge of understanding Fe-homeostasis in rice.
