## Supplementary Table S1 for "Transcriptomic analysis revealed reactive oxygen species scavenging mechanisms associated with ferrous iron toxicity in aromatic Keteki Joha rice"

### Sheet: Sheet1
Primer Name	Primer Sequence 5'-3'	References
OsTom1_Fw	GCCCAAGAACGCCAAAATGA
OsTom1_Rv	GGCTTGAAGGTCAACGCAAG
OsNAS1_Fw	GTCTAACAGCCGGACGATCGAAAGG
OsNAS1_Rv	TTTCTCACTGTCATACACAGATGGC
OsB12D_Fw	CCGCCATGACCTTCGTCAC
OsB12D_Rv	TGGTACTTCTCACCCTCCTC
OsVMT_Fw	GGACGATGGGTACTGCATTGAG	Che et ak., 2019
OsVMT_Rv	GGGAACAATGATGATATTGGTAAA
OsGST44_Fw	GGAGGGAGAGAAGAAGAGCG
OsGST44_Rv	TTGGAGGAGAGGAGCAGGG
OsFER1_Fw	GTGAAGGGCAGTAGTAGGTTTCG	Aung et a., 2018
OsFER1_Rv	CGCGCGACATACACATGATTCTG
OsIRT1_Fw	ACCAGATGTTCGAGGGGATG
OsIRT1_Rv	CTGTTGTCCCTGTACACCCT
OsYSL15_Fw	AGACGGGACATCTCACCTTG	Che et ak., 2019
OsYSL15_Rv	GCCATGTTGCGGTAGATCAG
OsActin1_Fw	ACACCGGTGTCATGGTCGG	Nozoye et al., 2019
OsActin1_Rv	ACACGGAGCTCGTTGTAGAA
OsActin2_Fw	CTTCTAATTCTTCGGACCCAAG
OsActin2_Rv	CTGGTACCCTCATCAGGCAT
